# Comparative and Integrative Single Cell Analysis Reveals New Insights into the Transcriptional Immaturity of Stem Cell-Derived β Cells

**DOI:** 10.1101/2023.11.15.567281

**Authors:** Mason D. Schmidt, Matthew Ishahak, Punn Augsornworawat, Jeffrey R. Millman

**Author notes:** To whom correspondence should be addressed: Jeffrey R. Millman.

## Abstract

Diabetes cell replacement therapy has the potential to be transformed by human pluripotent stem cell-derived β cells (SC-β cells). However, the precise identity of SC-β cells in relationship to primary fetal and adult β-cells remains unclear. Here, we used single-cell sequencing datasets to characterize the transcriptional identity of islets from in vitro differentiation, fetal islets, and adult islets. Our analysis revealed that SC-β cells share a core β-cell transcriptional identity with human adult and fetal β-cells, however SC-β cells possess a unique transcriptional profile characterized by the persistent expression and activation of progenitor and neural-biased gene networks. These networks are present in SC-β cells, irrespective of the derivation protocol used. Notably, fetal β-cells also exhibit this neural signature at the transcriptional level. Our findings offer insights into the transcriptional identity of SC-β cells and underscore the need for further investigation of the role of neural transcriptional networks in their development.
