## Supplementary material for "Comparative and Integrative Single Cell Analysis Reveals New Insights into the Transcriptional Immaturity of Stem Cell-Derived β Cells": Table S2

### Sheet: Description
Table S2: Core Endocrine Cell Identity for β, α, δ, and EC-cells
Related to Figure 1
For β, α, and δ cells, the core identity is made up of genes that all had >0.1 log2FC enrichment when compared to the combination of all other endocrine cell types from the same source (SC, SC-TXP, adult, and fetal)
For EC cells, the core identity is made up of genes that all had >0.1 log2FC enrichment when compared to the combination of all other endocrine cell types from the same derivation protocol (Augsornworawat, Veres, Weng, and Balboa)

### Sheet: Core Endocrine Cell Identity
Core Endocrine Cell Identity
Cluster ID	Beta			Alpha			Delta			EC
	gene (>0.1)	gene (>0.3)		gene (>0.1)	gene (>0.3)		gene (>0.1)	gene (>0.3)		gene (>0.1)	gene (>0.3)
	AP3B1	DLK1		ALDH1A1	ALDH1A1		ACSL1	HHEX		ARHGAP18	ARHGAP18
	ASB9	HADH		ARX	ARX		AMIGO2	LEPR		BCAT2	BCAT2
	ASCL2	IAPP		BCAM	BCAM		HHEX	SEC11C		CBLN1	CBLN1
	C1QL1	INS		BSG	BSG		LEPR	SST		CD24	CD24
	CADM1	PCSK1		C5orf38	C5orf38		LY6H	TSHZ2		CHGA	CHGA
	CDKN1C	PDX1		CAPZB	CHID1		SAMD5			COL5A2	COL5A2
	DLK1			CD164	CLU		SEC11C			DDC	DDC
	EDARADD			CD99	DPP4		SST			DNAJC12	DNAJC12
	EEF1B2			CHGB	DPP7		TSHZ2			ENO2	ENO2
	ENO1			CHID1	F10					EVL	EVL
	FXYD2			CLU	GC					FARP1	FARP1
	HADH			CRYBA2	GCG					FEV	FEV
	HPCA			CST3	GLS					GAPDH	GAPDH
	IAPP			DPP4	IRX2					HIF1A	HIF1A
	INS			DPP7	KCTD12					IGFBP5	IGFBP5
	MEAF6			ELL2	KIF12					JAK1	JAK1
	NKX6-1			EMC10	LRPAP1					LCORL	LCORL
	OCIAD2			F10	MOB1B					LMX1A	LMX1A
	PARVB			GC	NENF					PARP1	PARP1
	PCSK1			GCG	NUCB1					PDCD4	PITHD1
	PDX1			GCNT1	PDK4					PITHD1	PLAC8
	PLCXD3			GLS	PLD3					PLAC8	RAB3B
	PPDPF			GPC6	PLIN3					PRPS2	S100A6
	RBP4			GRIA3	PLK2					RAB3B	SELENOW
	ROBO2			HSD11B1L	SCG5					RPL13	SYT13
	SLC30A8			IRX2	SDC2					RPS3	TAX1BP1
	TMEM132A			ITGB1	SERPINE2					S100A6	TPH1
	XBP1			ITM2B	SLC7A2					SELENOW
				KCNH6	SPINT2					STC1
				KCTD12	SPOCK3					SYT13
				KIAA1324	SSR4					TAX1BP1
				KIF12	TTR					TPH1
				LRPAP1						TPI1
				LTBP3						UBB
				MOB1B
				NAA20
				NENF
				NUCB1
				PDE3B
				PDK3
				PDK4
				PLD3
				PLIN3
				PLK2
				RGS4
				SCG5
				SDC2
				SERPINE2
				SLC3A2
				SLC7A2
				SLC7A8
				SPATS2L
				SPINK1
				SPINT2
				SPOCK3
				SSR4
				SSX2IP
				TTR
				TUSC3
