## Supplementary material for "Comparative and Integrative Single Cell Analysis Reveals New Insights into the Transcriptional Immaturity of Stem Cell-Derived β Cells": Table S5

### Sheet: Description
Table S5. Differentially Enriched Regulatory Networks in β-Cells Between Various Sources
Related to Figure 4 & Figure S4
SCENIC analysis
Regulon	Transcription factor and its putative targets
RSS	Regulon Specificity Score. The RSS was first used by Suo et al. in: Revealing the Critical Regulators of Cell Identity in the Mouse Cell Atlas. Cell Reports (2018). doi: 10.1016/j.celrep.2018.10.045
Z-Score	The number of standard deviations from the mean value of the reference population

### Sheet: SC, Fetal, Adult Beta Regulons
Beta Cell Enriched Regulatory Networks
Cluster ID		SC				Adult				Fetal
Total Cell Count		6477				10291				2824
Cell Fraction (%)		33.06				52.53				14.41
		Regulon	RSS	Z-Score		Regulon	RSS	Z-Score		Regulon	RSS	Z-Score
		DLX6(+)	0.505896	2.29713		SIX3(+)	0.590738	1.97586		SOX6(+)	0.368473	4.46449
		HNF4A(+)	0.501293	2.24468		CEBPD(+)	0.5482	1.6076		MEIS1(+)	0.355631	4.22005
		POU3F2(+)	0.490801	2.12516		ETV7(+)	0.535501	1.49766		FOXO1(+)	0.326069	3.65736
		ARID3A(+)	0.486389	2.07489		NFIC(+)	0.530531	1.45464		HMX3(+)	0.283518	2.84743
		ONECUT2(+)	0.484319	2.05131		JUNB(+)	0.530027	1.45027		PTF1A(+)	0.271598	2.62055
		MYC(+)	0.453873	1.70447		BHLHE41(+)	0.529785	1.44818		ZNF629(+)	0.261086	2.42046
		FOXA1(+)	0.45248	1.6886		IRF1(+)	0.529482	1.44556		JAZF1(+)	0.259229	2.38511
		SOX11(+)	0.451047	1.67227		RXRG(+)	0.528043	1.4331		REST(+)	0.249826	2.20614
		GATA4(+)	0.445646	1.61074		DBP(+)	0.526838	1.42266		CUX1(+)	0.249126	2.19281
		SMAD1(+)	0.445453	1.60854		TEAD4(+)	0.526373	1.41864		FOXO4(+)	0.243532	2.08633
		EBF1(+)	0.444095	1.59307		BCL3(+)	0.523602	1.39465		MAF(+)	0.240452	2.0277
		MYCN(+)	0.440895	1.55662		HTATIP2(+)	0.521268	1.37445		MBNL2(+)	0.235068	1.92523
		PAX4(+)	0.43571	1.49755		RELB(+)	0.521213	1.37397		TLX3(+)	0.230288	1.83425
		MESP1(+)	0.434298	1.48146		KLF10(+)	0.520659	1.36917		PHOX2A(+)	0.228643	1.80294
		PBX1(+)	0.432461	1.46053		FOSL1(+)	0.51701	1.33758		NKX1-2(+)	0.227009	1.77183
		CELF4(+)	0.428198	1.41198		NR1H2(+)	0.513431	1.3066		HOXD9(+)	0.226988	1.77144
		IRX2(+)	0.428043	1.4102		HES1(+)	0.510883	1.28453		PRDM1(+)	0.223622	1.70737
		SMARCA4(+)	0.425232	1.37818		SOX17(+)	0.51079	1.28373		ZBTB18(+)	0.222869	1.69303
		TFAP2A(+)	0.423834	1.36226		CREM(+)	0.50985	1.27559		TAL1(+)	0.219058	1.62049
		PAX1(+)	0.423797	1.36183		ATF1(+)	0.507818	1.258		POU3F4(+)	0.218483	1.60955
		SOX2(+)	0.423426	1.35761		JDP2(+)	0.507353	1.25397		KMT2A(+)	0.21631	1.56819
		SOX4(+)	0.423018	1.35296		ARNTL(+)	0.505863	1.24108		ZNF444(+)	0.213225	1.50946
		HOXB5(+)	0.422539	1.3475		MXI1(+)	0.504124	1.22602		BDP1(+)	0.212505	1.49576
		SREBF2(+)	0.422408	1.34601		TEF(+)	0.501428	1.20268		EGR1(+)	0.212323	1.4923
		GATA5(+)	0.416415	1.27773		DDIT3(+)	0.499432	1.1854		ZMIZ1(+)	0.210215	1.45217
		EP300(+)	0.41547	1.26698		THAP1(+)	0.495402	1.15052		PBX1(+)	0.210116	1.4503
		PBX3(+)	0.415452	1.26677		CREB3L4(+)	0.494827	1.14553		KLF7(+)	0.210054	1.4491
		FOXA2(+)	0.41519	1.26379		E2F4(+)	0.494478	1.14252		SOX21(+)	0.208627	1.42194
		MEIS3(+)	0.415121	1.26299		ATF7(+)	0.494346	1.14137		SMAD5(+)	0.207258	1.39588
		E2F3(+)	0.414378	1.25453		BRF2(+)	0.494242	1.14047		TCF7(+)	0.203296	1.32048
		UQCRB(+)	0.413056	1.23948		CREB3(+)	0.493909	1.13759		LTF(+)	0.202326	1.30202
		KDM5B(+)	0.412011	1.22756		NFYB(+)	0.48988	1.1027		SCRT2(+)	0.202095	1.29761
		STAT1(+)	0.410973	1.21574		TAF7(+)	0.488867	1.09393		PAX1(+)	0.200195	1.26144
		SOX21(+)	0.410788	1.21364		XBP1(+)	0.488612	1.09173		NPAS2(+)	0.199694	1.25192
		CREB5(+)	0.409913	1.20367		XRCC4(+)	0.488249	1.08859		KLF11(+)	0.19948	1.24784
		NR3C1(+)	0.409642	1.20059		ETV2(+)	0.487861	1.08523		ZNF281(+)	0.196617	1.19335
		FOXO3(+)	0.409181	1.19533		IRF7(+)	0.486233	1.07114		TBL1XR1(+)	0.196269	1.18672
		RAD21(+)	0.40661	1.16604		NFIL3(+)	0.485677	1.06633		FOXP4(+)	0.195807	1.17793
		KMT2A(+)	0.40309	1.12594		HLF(+)	0.483753	1.04967		OSR2(+)	0.195437	1.17089
		FOXP4(+)	0.401061	1.10282		NFYC(+)	0.482674	1.04032		ARNT(+)	0.194367	1.15052
		HDAC2(+)	0.40089	1.10087		ZBTB14(+)	0.481628	1.03127		HCFC1(+)	0.193534	1.13467
		TRIM28(+)	0.400234	1.0934		NELFE(+)	0.480796	1.02406		FOSB(+)	0.193179	1.12791
		MAZ(+)	0.399486	1.08488		CREBL2(+)	0.480036	1.01749		THAP11(+)	0.192342	1.11198
		FOXB1(+)	0.397101	1.05772		ZNF143(+)	0.478877	1.00745		SOX17(+)	0.190297	1.07305
		SP8(+)	0.396736	1.05356		E2F6(+)	0.478752	1.00637		RXRA(+)	0.189808	1.06375
		YY1(+)	0.396401	1.04973		SPIB(+)	0.472127	0.949016		SPIB(+)	0.189476	1.05742
		RXRA(+)	0.396194	1.04737		NPAS2(+)	0.449755	0.755336		LHX9(+)	0.189198	1.05212
		DLX4(+)	0.394722	1.03061		TAL1(+)	0.448318	0.742893		EP300(+)	0.188337	1.03574
		POU3F4(+)	0.394319	1.02602		LTF(+)	0.443249	0.699007		FOXO3(+)	0.186794	1.00638
		BCLAF1(+)	0.394221	1.02491		LHX9(+)	0.441426	0.683223		SOX2(+)	0.18262	0.926921
		CLOCK(+)	0.393267	1.01403		HOXD9(+)	0.430874	0.591875		ARID3A(+)	0.176155	0.803864
		TBL1XR1(+)	0.386431	0.936155		SCRT2(+)	0.413694	0.443139		TRIM28(+)	0.174215	0.766943
		HCFC1(+)	0.378641	0.847407		FOSB(+)	0.410644	0.41674		SOX4(+)	0.173322	0.749938
		BDP1(+)	0.372541	0.777915		HDAC2(+)	0.408293	0.396388		SP8(+)	0.172185	0.728305
		SMAD5(+)	0.37062	0.756034		OSR2(+)	0.406274	0.378901		TFAP2A(+)	0.168628	0.660606
		MBNL2(+)	0.364924	0.691137		KLF11(+)	0.402975	0.350341		PBX3(+)	0.167963	0.647936
		CUX1(+)	0.362076	0.658702		ZNF444(+)	0.402593	0.347038		SREBF2(+)	0.16188	0.532165
		ZNF281(+)	0.358786	0.621215		ZMIZ1(+)	0.40012	0.32563		GATA4(+)	0.161743	0.529556
		KLF7(+)	0.351311	0.536064		PTF1A(+)	0.397592	0.303738		E2F3(+)	0.158338	0.464733
		TLX3(+)	0.344585	0.459442		CREB5(+)	0.391726	0.252958		SOX11(+)	0.156261	0.425212
		NKX1-2(+)	0.339648	0.403188		UQCRB(+)	0.391288	0.249171		EBF1(+)	0.15463	0.394157
		ZMIZ1(+)	0.336238	0.364351		BCLAF1(+)	0.390682	0.24392		PAX4(+)	0.154318	0.388226
		XBP1(+)	0.334399	0.343397		YY1(+)	0.389933	0.23744		CLOCK(+)	0.151993	0.343962
		NELFE(+)	0.331428	0.309547		ZNF281(+)	0.386825	0.210531		MAZ(+)	0.150191	0.309664
		TAF7(+)	0.330654	0.30073		RAD21(+)	0.385226	0.196689		SMARCA4(+)	0.150063	0.307229
		KLF11(+)	0.327132	0.260605		MAZ(+)	0.384521	0.190583		BCLAF1(+)	0.150032	0.306635
		NFYC(+)	0.326453	0.252878		NR3C1(+)	0.384497	0.190372		FOXA1(+)	0.148954	0.28613
		IRF7(+)	0.325913	0.246716		PHOX2A(+)	0.379293	0.145319		CELF4(+)	0.148304	0.273745
		HLF(+)	0.324507	0.230709		EGR1(+)	0.376755	0.123353		FOXA2(+)	0.147905	0.266146
		CREBL2(+)	0.324472	0.230304		KDM5B(+)	0.376493	0.121086		STAT1(+)	0.147609	0.26052
		THAP11(+)	0.323785	0.222483		STAT1(+)	0.371912	0.0814251		YY1(+)	0.147472	0.257917
		E2F6(+)	0.323653	0.220972		ARNT(+)	0.369203	0.0579723		MEIS3(+)	0.146846	0.246006
		FOXO1(+)	0.321647	0.198125		SOX6(+)	0.363481	0.00843405		KDM5B(+)	0.146259	0.234815
		THAP1(+)	0.321118	0.192091		ARID3A(+)	0.236452	0		NFIL3(+)	0.145709	0.224359
		DDIT3(+)	0.321109	0.191992		BDP1(+)	0.23677	0		POU3F2(+)	0.144713	0.2054
		ZNF143(+)	0.321052	0.191346		CELF4(+)	0.236776	0		NFIC(+)	0.141787	0.149695
		XRCC4(+)	0.317459	0.150409		CLOCK(+)	0.336643	0		IRX2(+)	0.1415	0.144248
		BRF2(+)	0.316478	0.139233		CUX1(+)	0.330023	0		RAD21(+)	0.141197	0.138475
		CREB3(+)	0.315793	0.131426		DLX4(+)	0.223416	0		NFYB(+)	0.138818	0.0931908
		ETV2(+)	0.313037	0.10004		DLX6(+)	0.0772548	0		NR3C1(+)	0.138178	0.0810084
		CREB3L4(+)	0.311367	0.0810139		E2F3(+)	0.315895	0		MYCN(+)	0.134789	0.0165064
		ATF7(+)	0.311322	0.0804952		EBF1(+)	0.317726	0		ARNTL(+)	0.109807	0
		E2F4(+)	0.310392	0.069903		EP300(+)	0.239151	0		ATF1(+)	0.106689	0
		CREM(+)	0.308651	0.0500671		FOXA1(+)	0.303136	0		ATF7(+)	0.103394	0
		MXI1(+)	0.30509	0.00950047		FOXA2(+)	0.340595	0		BCL3(+)	0.125747	0
		HTATIP2(+)	0.304954	0.00795069		FOXB1(+)	0.306828	0		BHLHE41(+)	0.104853	0
		ARNT(+)	0.258031	0		FOXO1(+)	0.254845	0		BRF2(+)	0.109667	0
		ARNTL(+)	0.283424	0		FOXO3(+)	0.285294	0		CEBPD(+)	0.132307	0
		ATF1(+)	0.303414	0		FOXO4(+)	0.280034	0		CREB3(+)	0.109239	0
		BCL3(+)	0.261733	0		FOXP4(+)	0.274293	0		CREB3L4(+)	0.102729	0
		BHLHE41(+)	0.28165	0		GATA4(+)	0.309582	0		CREB5(+)	0.126691	0
		CEBPD(+)	0.208313	0		GATA5(+)	0.164019	0		CREBL2(+)	0.118469	0
		DBP(+)	0.291347	0		HCFC1(+)	0.360178	0		CREM(+)	0.0980464	0
		EGR1(+)	0.300726	0		HMX3(+)	0.195257	0		DBP(+)	0.0936631	0
		ETV7(+)	0.274776	0		HNF4A(+)	0.198773	0		DDIT3(+)	0.0989041	0
		FOSB(+)	0.293058	0		HOXB5(+)	0.161476	0		DLX4(+)	0.0923993	0
		FOSL1(+)	0.2536	0		IRX2(+)	0.34984	0		DLX6(+)	0.0893233	0
		FOXO4(+)	0.271676	0		JAZF1(+)	0.343975	0		E2F4(+)	0.121646	0
		HES1(+)	0.299219	0		KLF7(+)	0.33665	0		E2F6(+)	0.122851	0
		HMX3(+)	0.115963	0		KMT2A(+)	0.311711	0		ETV2(+)	0.131324	0
		HOXD9(+)	0.165769	0		MAF(+)	0.325097	0		ETV7(+)	0.0827865	0
		IRF1(+)	0.243743	0		MBNL2(+)	0.304953	0		FOSL1(+)	0.0975173	0
		JAZF1(+)	0.280704	0		MEIS1(+)	0.276073	0		FOXB1(+)	0.124973	0
		JDP2(+)	0.280534	0		MEIS3(+)	0.344417	0		GATA5(+)	0.0921011	0
		JUNB(+)	0.286769	0		MESP1(+)	0.221972	0		HDAC2(+)	0.118039	0
		KLF10(+)	0.264739	0		MYC(+)	0.156978	0		HES1(+)	0.107466	0
		LHX9(+)	0.269059	0		MYCN(+)	0.339749	0		HLF(+)	0.109297	0
		LTF(+)	0.199394	0		NKX1-2(+)	0.282309	0		HNF4A(+)	0.113282	0
		MAF(+)	0.295688	0		ONECUT2(+)	0.241216	0		HOXB5(+)	0.0475128	0
		MEIS1(+)	0.290421	0		PAX1(+)	0.288675	0		HTATIP2(+)	0.0785402	0
		NFIC(+)	0.239568	0		PAX4(+)	0.344334	0		IRF1(+)	0.116586	0
		NFIL3(+)	0.262437	0		PBX1(+)	0.288522	0		IRF7(+)	0.112358	0
		NFYB(+)	0.301377	0		PBX3(+)	0.343607	0		JDP2(+)	0.0857753	0
		NPAS2(+)	0.207847	0		POU3F2(+)	0.268891	0		JUNB(+)	0.0984709	0
		NR1H2(+)	0.273117	0		POU3F4(+)	0.257537	0		KLF10(+)	0.12231	0
		OSR2(+)	0.302572	0		PRDM1(+)	0.325651	0		MESP1(+)	0.106817	0
		PHOX2A(+)	0.240471	0		REST(+)	0.348201	0		MXI1(+)	0.11072	0
		PRDM1(+)	0.303341	0		RXRA(+)	0.342769	0		MYC(+)	0.0472125	0
		PTF1A(+)	0.203539	0		SMAD1(+)	0.343944	0		NELFE(+)	0.106078	0
		RELB(+)	0.244562	0		SMAD5(+)	0.280141	0		NFYC(+)	0.106095	0
		REST(+)	0.20151	0		SMARCA4(+)	0.3569	0		NR1H2(+)	0.116921	0
		RXRG(+)	0.261882	0		SOX11(+)	0.326519	0		ONECUT2(+)	0.129401	0
		SCRT2(+)	0.150451	0		SOX2(+)	0.330796	0		RELB(+)	0.0965096	0
		SIX3(+)	0.184423	0		SOX21(+)	0.228222	0		RXRG(+)	0.0772901	0
		SOX17(+)	0.210345	0		SOX4(+)	0.343977	0		SIX3(+)	0.092289	0
		SOX6(+)	0.171432	0		SP8(+)	0.336328	0		SMAD1(+)	0.128712	0
		SPIB(+)	0.253289	0		SREBF2(+)	0.348638	0		TAF7(+)	0.104862	0
		TAL1(+)	0.250466	0		TBL1XR1(+)	0.22133	0		TEAD4(+)	0.116802	0
		TCF7(+)	0.211475	0		TCF7(+)	0.347466	0		TEF(+)	0.126391	0
		TEAD4(+)	0.260618	0		TFAP2A(+)	0.341847	0		THAP1(+)	0.096711	0
		TEF(+)	0.274861	0		THAP11(+)	0.332338	0		UQCRB(+)	0.116919	0
		ZBTB14(+)	0.25376	0		TLX3(+)	0.350683	0		XBP1(+)	0.0933399	0
		ZBTB18(+)	0.235791	0		TRIM28(+)	0.349386	0		XRCC4(+)	0.120486	0
		ZNF444(+)	0.277118	0		ZBTB18(+)	0.301387	0		ZBTB14(+)	0.0681447	0
		ZNF629(+)	0.198635	0		ZNF629(+)	0.337105	0		ZNF143(+)	0.128867	0

### Sheet: SC & SC-TXP Beta Regulons
Beta Cell Enriched Regulatory Networks
Cluster ID			SC	SC-TXP
Total Cell Count			6477	1448
Cell Fraction (%)			81.73	18.27
		Regulon	RSS (SC)	RSS (SC-TXP)
		AHCTF1(+)	0.355252	0.135923
		ALX1(+)	0.598347	0.111987
		AR(+)	0.324751	0.302067
		ARID3A(+)	0.715968	0.149214
		ARNT(+)	0.673006	0.182808
		ARNT2(+)	0.6647	0.12479
		ARX(+)	0.603189	0.164607
		ASCL1(+)	0.64229	0.127366
		ATF1(+)	0.668847	0.192328
		ATF2(+)	0.686918	0.179253
		ATF3(+)	0.674748	0.194845
		ATF4(+)	0.695712	0.173729
		ATF5(+)	0.683908	0.187961
		ATF6(+)	0.66541	0.194532
		ATF6B(+)	0.699978	0.162894
		BACH1(+)	0.671868	0.17495
		BACH2(+)	0.206567	0.0834702
		BATF3(+)	0.649021	0.169753
		BCL11A(+)	0.698635	0.106822
		BCL3(+)	0.603606	0.185784
		BCLAF1(+)	0.693243	0.179261
		BDP1(+)	0.684368	0.173099
		BHLHE22(+)	0.404027	0.180852
		BHLHE41(+)	0.653641	0.219302
		BRF2(+)	0.692562	0.176455
		CDX1(+)	0.0598085	0.04775
		CDX2(+)	0.510852	0.152829
		CEBPA(+)	0.678475	0.167863
		CEBPB(+)	0.686484	0.187421
		CEBPD(+)	0.490372	0.196414
		CEBPG(+)	0.701053	0.169711
		CEBPZ(+)	0.664738	0.174752
		CHD2(+)	0.692988	0.175872
		CLOCK(+)	0.681155	0.156817
		CREB1(+)	0.710672	0.153222
		CREB3(+)	0.690327	0.176168
		CREB3L1(+)	0.620323	0.175066
		CREB3L2(+)	0.685727	0.175663
		CREB3L4(+)	0.597079	0.170901
		CREB5(+)	0.702336	0.166259
		CREBL2(+)	0.649327	0.191434
		CREM(+)	0.680859	0.194087
		CRX(+)	0.510848	0.188947
		CTCF(+)	0.692974	0.178603
		CUX1(+)	0.694239	0.165995
		DBP(+)	0.65021	0.219449
		DDIT3(+)	0.67861	0.186003
		DLX2(+)	0.636626	0.17822
		DLX4(+)	0.657657	0.114928
		DLX5(+)	0.648209	0.185483
		DMRT2(+)	0.474505	0.0729553
		DMRTA2(+)	0.361206	0.0907692
		DNMT1(+)	0.616518	0.207801
		E2F1(+)	0.713075	0.159398
		E2F2(+)	0.465685	0.144209
		E2F3(+)	0.263816	0.0692909
		E2F4(+)	0.69211	0.17148
		E2F6(+)	0.696335	0.174871
		E2F8(+)	0.516324	0.115819
		E4F1(+)	0.584748	0.144795
		EBF1(+)	0.684425	0.136831
		EGR1(+)	0.676122	0.192397
		EGR3(+)	0.481755	0.269012
		EHF(+)	0.632692	0.221424
		ELF1(+)	0.662268	0.210889
		ELF2(+)	0.666559	0.199498
		ELF3(+)	0.473475	0.19819
		ELF4(+)	0.483083	0.157695
		ELF5(+)	0.638941	0.167252
		ELK1(+)	0.69724	0.167499
		ELK4(+)	0.664427	0.16666
		EMX1(+)	0.668811	0.153192
		EMX2(+)	0.575515	0.0964992
		EP300(+)	0.693896	0.157076
		ESR2(+)	0.353058	0.292695
		ESRRA(+)	0.663047	0.207703
		ESRRG(+)	0.628705	0.162371
		ETV1(+)	0.611938	0.155371
		ETV3(+)	0.648715	0.156224
		ETV4(+)	0.695181	0.104843
		ETV5(+)	0.709792	0.152632
		ETV7(+)	0.648215	0.162193
		EZH2(+)	0.734433	0.134228
		FEV(+)	0.706686	0.165428
		FEZF2(+)	0.176047	0.054091
		FOS(+)	0.664269	0.206149
		FOSB(+)	0.638772	0.223377
		FOSL1(+)	0.625479	0.164518
		FOSL2(+)	0.655452	0.182267
		FOXA1(+)	0.670969	0.157061
		FOXA2(+)	0.693765	0.131328
		FOXA3(+)	0.649502	0.210783
		FOXD1(+)	0.470892	0.103901
		FOXD2(+)	0.545634	0.238537
		FOXE1(+)	0.281923	0.0746965
		FOXI2(+)	0.355533	0.0728301
		FOXJ1(+)	0.68275	0.167487
		FOXJ2(+)	0.497543	0.181287
		FOXK2(+)	0.627687	0.114
		FOXN2(+)	0.455785	0.0605403
		FOXN3(+)	0.665012	0.15745
		FOXO3(+)	0.677514	0.18655
		FOXO4(+)	0.671973	0.168698
		FOXP1(+)	0.653254	0.162637
		FOXP2(+)	0.650717	0.145872
		FOXQ1(+)	0.654555	0.211468
		GABPA(+)	0.670504	0.197361
		GABPB1(+)	0.701826	0.165569
		GATA2(+)	0.68497	0.148741
		GATA3(+)	0.347454	0.170436
		GATA4(+)	0.242714	0.0346779
		GATA5(+)	0.576543	0.100364
		GATA6(+)	0.685064	0.148425
		GFI1B(+)	0.591294	0.159326
		GLI1(+)	0.318312	0.180434
		GLI2(+)	0.677719	0.0710644
		GRHL2(+)	0.63818	0.190386
		GTF2F1(+)	0.689297	0.18451
		GTF3A(+)	0.657669	0.196257
		H2AFY(+)	0.702166	0.13992
		HBP1(+)	0.565075	0.146592
		HCFC1(+)	0.722893	0.136289
		HDAC1(+)	0.563043	0.200313
		HDAC2(+)	0.714041	0.157268
		HES1(+)	0.561534	0.197692
		HES2(+)	0.498469	0.126214
		HES7(+)	0.357038	0.126961
		HIST1H2BN(+)	0.670542	0.177852
		HIVEP2(+)	0.565023	0.176751
		HMGA1(+)	0.593792	0.127515
		HMGB3(+)	0.722019	0.148624
		HNF4A(+)	0.466988	0.142594
		HOMEZ(+)	0.479273	0.159884
		HOXA2(+)	0.282789	0.0823328
		HOXA3(+)	0.297799	0.105359
		HOXA4(+)	0.441845	0.13614
		HOXB13(+)	0.475006	0.142251
		HOXC10(+)	0.167561	0.24717
		HOXD10(+)	0.243999	0.238295
		HOXD8(+)	0.0153874	0.0106425
		ID4(+)	0.192266	0.170528
		IKZF2(+)	0.365772	0.0754478
		IRF1(+)	0.650996	0.220554
		IRF3(+)	0.340552	0.11182
		IRF6(+)	0.665541	0.196733
		IRF7(+)	0.696251	0.174909
		IRF8(+)	0.528473	0.132921
		IRF9(+)	0.699435	0.152843
		ISL1(+)	0.705966	0.116098
		ISX(+)	0.25443	0.0163886
		JDP2(+)	0.644301	0.225824
		JUN(+)	0.665683	0.207228
		JUNB(+)	0.661712	0.207216
		JUND(+)	0.68068	0.191013
		KAT2A(+)	0.371945	0.0346165
		KDM5A(+)	0.697859	0.165583
		KDM5B(+)	0.714069	0.153549
		KLF11(+)	0.672919	0.167535
		KLF13(+)	0.695818	0.175393
		KLF14(+)	0.67687	0.159117
		KLF15(+)	0.559021	0.184773
		KLF16(+)	0.695418	0.166149
		KLF3(+)	0.666301	0.204494
		KLF4(+)	0.638508	0.214535
		KLF5(+)	0.685095	0.164058
		KLF6(+)	0.711885	0.14782
		KLF7(+)	0.696183	0.139519
		KLF9(+)	0.648537	0.199293
		KMT2A(+)	0.710815	0.142659
		LEF1(+)	0.532885	0.0912883
		LHX5(+)	0.688475	0.146282
		LHX6(+)	0.572016	0.136882
		LMO2(+)	0.738643	0.100736
		LMX1A(+)	0.695198	0.152186
		LMX1B(+)	0.651701	0.0611749
		MAF(+)	0.653313	0.180123
		MAFA(+)	0.651099	0.215557
		MAFB(+)	0.70192	0.1206
		MAFF(+)	0.650302	0.206979
		MAFG(+)	0.711341	0.153109
		MAFK(+)	0.642207	0.213281
		MAX(+)	0.718284	0.151031
		MAZ(+)	0.695885	0.177153
		MBNL2(+)	0.449455	0.181805
		MECOM(+)	0.70936	0.128239
		MEF2A(+)	0.658195	0.183229
		MEF2D(+)	0.63084	0.176183
		MEIS1(+)	0.627634	0.0864931
		MESP1(+)	0.135009	0.0320955
		MNX1(+)	0.673012	0.165202
		MSC(+)	0.544573	0.17364
		MSX1(+)	0.120305	0.0288736
		MSX2(+)	0.589885	0.178742
		MXD4(+)	0.539922	0.14005
		MXI1(+)	0.675779	0.175946
		MYBL2(+)	0.0176882	0.0291943
		MYC(+)	0.694584	0.165587
		MYCN(+)	0.669514	0.138778
		MZF1(+)	0.132308	0.0581892
		NANOG(+)	0.666008	0.152568
		NANOGP8(+)	0.283718	0.16751
		NELFE(+)	0.686137	0.185741
		NEUROD1(+)	0.673426	0.153953
		NEUROD2(+)	0.285591	0.0550471
		NFATC1(+)	0.428248	0.244025
		NFATC2(+)	0.579611	0.227771
		NFATC3(+)	0.0751448	0.00686625
		NFE2(+)	0.663002	0.150341
		NFE2L2(+)	0.663898	0.203146
		NFIA(+)	0.568044	0.274553
		NFIC(+)	0.586668	0.268885
		NFIL3(+)	0.651715	0.220725
		NFYA(+)	0.600671	0.163368
		NHLH1(+)	0.322445	0.211736
		NKX1-2(+)	0.509848	0.186842
		NKX2-8(+)	0.589442	0.135453
		NKX3-1(+)	0.65432	0.207692
		NKX3-2(+)	0.252959	0.107104
		NKX6-2(+)	0.573032	0.207783
		NPAS2(+)	0.481582	0.151708
		NR1H4(+)	0.626687	0.240175
		NR1I3(+)	0.0166318	0.00840343
		NR2C1(+)	0.557927	0.181125
		NR2C2(+)	0.691301	0.167024
		NR2E3(+)	0.517802	0.0994953
		NR2F6(+)	0.601796	0.234445
		NR3C1(+)	0.707989	0.160954
		NRF1(+)	0.522732	0.118299
		NUAK2(+)	0.00198339	0.00484005
		OLIG3(+)	0.446486	0.243628
		ONECUT2(+)	0.681809	0.131522
		OSR2(+)	0.169912	0.182856
		OVOL2(+)	0.572501	0.233225
		PATZ1(+)	0.71055	0.147669
		PAX4(+)	0.709609	0.152739
		PAX6(+)	0.676219	0.140366
		PBX1(+)	0.715064	0.134361
		PBX3(+)	0.684766	0.169645
		PDX1(+)	0.682146	0.137644
		PGAM2(+)	0.711283	0.14981
		PHF8(+)	0.681263	0.174827
		PHOX2A(+)	0.446274	0.117677
		PHOX2B(+)	0.398665	0.137192
		PITX1(+)	0.693078	0.166559
		PKNOX1(+)	0.416861	0.0860179
		PKNOX2(+)	0.58766	0.184188
		PLAGL1(+)	0.702468	0.1557
		POLE3(+)	0.665424	0.177501
		POLR2A(+)	0.695208	0.159319
		POLR3A(+)	0.605974	0.112764
		POLR3G(+)	0.545348	0.172279
		POU2F1(+)	0.552298	0.155717
		POU2F2(+)	0.714992	0.0672219
		POU3F1(+)	0.632103	0.223595
		POU3F2(+)	0.702395	0.127423
		POU3F4(+)	0.447637	0.150721
		POU4F3(+)	0.321036	0.0788853
		POU6F1(+)	0.516481	0.160016
		PPARA(+)	0.679132	0.149191
		PPARD(+)	0.313513	0.196714
		PPARG(+)	0.563162	0.163325
		PRDM1(+)	0.704726	0.132518
		PRDM13(+)	0.442663	0.109815
		PRKAA1(+)	0.676054	0.176098
		PTF1A(+)	0.184088	0.210419
		RAD21(+)	0.702837	0.168142
		RARA(+)	0.339322	0.213114
		RARB(+)	0.425355	0.156694
		RARG(+)	0.550769	0.170052
		RAX2(+)	0.641557	0.216628
		RBBP5(+)	0.692805	0.172739
		RBFOX2(+)	0.664423	0.115142
		RBM17(+)	0.380494	0.206057
		RCOR1(+)	0.667459	0.194431
		REL(+)	0.671152	0.183399
		RELA(+)	0.556602	0.152177
		RELB(+)	0.638167	0.18461
		REST(+)	0.660868	0.202987
		RFX1(+)	0.709284	0.156053
		RFX3(+)	0.706629	0.15497
		RFX7(+)	0.669418	0.171745
		RFX8(+)	0.309192	0.132961
		RPP25(+)	0.575968	0.0993807
		RUNX1(+)	0.384536	0.243668
		RUNX2(+)	0.48934	0.1458
		RXRA(+)	0.693161	0.170028
		RXRG(+)	0.27575	0.0796254
		SF1(+)	0.698605	0.165218
		SHOX2(+)	0.60896	0.123757
		SIN3A(+)	0.538729	0.134813
		SIX2(+)	0.577678	0.133335
		SIX3(+)	0.585486	0.210158
		SMAD1(+)	0.715417	0.141033
		SMAD5(+)	0.683068	0.144122
		SMARCA4(+)	0.717458	0.145932
		SMARCC2(+)	0.696003	0.164645
		SOX1(+)	0.651493	0.094252
		SOX11(+)	0.726029	0.140022
		SOX12(+)	0.150005	0.0567653
		SOX13(+)	0.588115	0.205385
		SOX18(+)	0.538352	0.11868
		SOX2(+)	0.715212	0.146655
		SOX21(+)	0.521073	0.121352
		SOX3(+)	0.659335	0.143112
		SOX4(+)	0.713516	0.154854
		SP1(+)	0.606907	0.12451
		SP2(+)	0.667338	0.171276
		SP3(+)	0.689773	0.176406
		SP4(+)	0.676585	0.187587
		SP8(+)	0.708486	0.141805
		SPDEF(+)	0.20393	0.121116
		SREBF1(+)	0.679846	0.184083
		SREBF2(+)	0.728725	0.135601
		SRF(+)	0.695112	0.168523
		STAT1(+)	0.704197	0.164082
		STAT3(+)	0.245896	0.161103
		STAT4(+)	0.66713	0.199762
		STAT6(+)	0.336233	0.125776
		SUPT20H(+)	0.694748	0.165976
		SUZ12(+)	0.637205	0.158295
		TAF1(+)	0.670439	0.190463
		TAF7(+)	0.678789	0.193758
		TBP(+)	0.532164	0.117157
		TBR1(+)	0.161992	0.0427047
		TBX2(+)	0.696287	0.169298
		TBX22(+)	0.1146	0.0678815
		TBX6(+)	0.603281	0.208963
		TEAD1(+)	0.573082	0.156059
		TEAD4(+)	0.259275	0.0286951
		TEF(+)	0.660425	0.201454
		TET1(+)	0.678924	0.160628
		TFAP2A(+)	0.717231	0.134282
		TFAP2C(+)	0.605831	0.148727
		TFAP2E(+)	0.0204662	0.00856247
		TFAP4(+)	0.463642	0.102596
		TFCP2L1(+)	0.609687	0.253304
		TFDP1(+)	0.534388	0.173368
		TFDP2(+)	0.661335	0.19462
		TFE3(+)	0.585015	0.14767
		TFF3(+)	0.626564	0.229199
		TGIF1(+)	0.114913	0.087762
		THAP1(+)	0.692208	0.177015
		THRB(+)	0.505014	0.130321
		TLX3(+)	0.55605	0.140503
		TRIM28(+)	0.712725	0.152
		TRPS1(+)	0.699984	0.146542
		UBE2K(+)	0.641064	0.144203
		UBP1(+)	0.593832	0.121513
		UBTF(+)	0.669188	0.200585
		USF2(+)	0.701084	0.168701
		VEZF1(+)	0.68621	0.164833
		WRNIP1(+)	0.705387	0.158403
		XBP1(+)	0.676797	0.195134
		YBX1(+)	0.697449	0.170429
		YY1(+)	0.689957	0.182429
		ZBTB14(+)	0.542965	0.125923
		ZBTB17(+)	0.553597	0.0913503
		ZBTB7A(+)	0.68531	0.182982
		ZFHX3(+)	0.708962	0.135935
		ZFP30(+)	0.295945	0.22976
		ZIC3(+)	0.616453	0.113435
		ZMIZ1(+)	0.697384	0.166845
		ZNF131(+)	0.340697	0.143396
		ZNF143(+)	0.691322	0.168351
		ZNF16(+)	0.655932	0.153236
		ZNF20(+)	0.554113	0.164589
		ZNF219(+)	0.542298	0.0717721
		ZNF264(+)	0.631978	0.103875
		ZNF273(+)	0.22587	0.0697236
		ZNF274(+)	0.698686	0.15524
		ZNF281(+)	0.701206	0.138458
		ZNF362(+)	0.646843	0.19784
		ZNF384(+)	0.676807	0.151637
		ZNF423(+)	0.622248	0.114383
		ZNF429(+)	0.566559	0.184818
		ZNF436(+)	0.0971512	0.0161143
		ZNF445(+)	0.682096	0.139761
		ZNF467(+)	0.691936	0.179813
		ZNF502(+)	0.418972	0.156731
		ZNF513(+)	0.0258816	0.00281429
		ZNF543(+)	0.31811	0.0983895
		ZNF559(+)	0.636218	0.136985
		ZNF562(+)	0.274832	0.0535239
		ZNF595(+)	0.648538	0.196894
		ZNF652(+)	0.626395	0.136596
		ZNF658(+)	0.345844	0.113503
		ZNF664(+)	0.641922	0.114948
		ZNF665(+)	0.364821	0.0998576
		ZNF672(+)	0.320499	0.247348
		ZNF71(+)	0.512264	0.16658
		ZNF781(+)	0.112646	0.063403
		ZNF84(+)	0.699851	0.172056
		ZNF91(+)	0.678656	0.191694
		ZSCAN30(+)	0.443577	0.14931
