## Supplementary material for "Comparative and Integrative Single Cell Analysis Reveals New Insights into the Transcriptional Immaturity of Stem Cell-Derived β Cells": Table S6

### Sheet: Description
Table S7. Genes Characterizing Neural Gene Program Enriched in SC-β Cells
Related to Figure 5, Figure 6, Figure S5, & Figure S6

### Sheet: SC-B Neural Genes
SC-β Neural Genes
ABLIM1
AKT1
APOE
ARID1A
ARID1B
ASCL1
ASCL2
ATP2B1
BASP1
BTBD3
C1QL1
CACNA1A
CACNA2D1
CADPS
CALB2
CALY
CAMK2N1
CD24
CELF4
CHODL
CHRNA3
CRMP1
CXCL12
DCX
DDC
DPYSL2
ELAVL2
EVL
FARP1
FXYD6
GAP43
GTF2I
H3F3A
HMGCR
INSM1
ISL1
KIF5C
LSAMP
MAP1B
MARCKS
MARCKSL1
MDK
MLLT11
NAV1
NBEA
NCAM1
NEFL
NEFM
NTM
ONECUT2
PBX1
PCP4
PLPPR5
PLXNA2
PLXNC1
RAB3B
RUFY3
RUNX1T1
SOX11
SOX4
STMN1
STMN2
SYT11
STMN4
VLDLR
